# CRISMER: A Transformer-based Interpretable Deep Learning Approach for Genome-wide CRISPR-Cas9 Off-Target Prediction and Optimization

**DOI:** 10.1101/2025.05.03.652008

**Authors:** Anamul Hoque Emtiaj, Rakibul Hasan Rafi, Muhammad Ali Nayeem, M. Sohel Rahman

## Abstract

CRISPR–Cas9 gene editing holds transformative promise for genetic therapies, but is hindered by off-target effects that undermine its precision and safety. To address this, we developed CRISMER, a hybrid deep-learning architecture that uses multi-branch convolutional neural networks to extract k-mer features and transformer blocks to capture long-range dependencies. This hybrid approach enhances the prediction and optimization of single-guide RNA (sgRNA) designs. CRISMER was trained on Change-seq and Site-seq datasets, using a 20 × 16 sparse one-hot encoding scheme, and evaluated on independent datasets including Circle-seq, Guide-seq, Surro-seq, and TTISS. CRISMER outperformed existing tools, achieving an F1 score of 0.728 and a PR-AUC of 0.818 on the CRISPR-DIPOFF dataset, and it generalized to fully independent datasets and to off-targets containing insertions and deletions. Ablation experiments confirmed that each architectural component contributes to performance, and CRISMER attained these results with substantially fewer parameters than transformer-and foundation-model baselines. It also demonstrated strong in silico specificity prediction and optimization capabilities, identifying sgRNA variants for targets such as PCSK9, BCL11A, and EXM1 with improved predicted off-target profiles. Interpretability analysis via integrated gradients confirmed the model’s focus on critical PAM-proximal regions and mismatch patterns. These results demonstrate that CRISMER significantly improves the accuracy and safety of CRISPR-Cas9, advancing its reliability for therapeutic applications.
