## Supplementary Data 2 for "CRISMER: A Transformer-based Interpretable Deep Learning Approach for Genome-wide CRISPR-Cas9 Off-Target Prediction and Optimization"

### Sheet: CRISMER-Opti_bcl11a
sgRNA	Target	Mutation	CRISMER-Score	(0.65, 0.7]	(0.7, 0.75]	(0.75, 0.8]	(0.8, 1.0]	CRISMER-Spec	delta_Spec
GGCGAGACATGGTGGGCTGCGGG	GGCGAGACATGGTGGGCTGCGGG	WT	0.956041	404	40	29	12	0.741816	0
GGCGAGACATCGTGGGCTGCGGG	GGCGAGACATGGTGGGCTGCGGG	G11>C	0.792485	0	0	0	0	0.966543	0.224727
GGCGAGACATGGTGCGCTGCGGG	GGCGAGACATGGTGGGCTGCGGG	G15>C	0.769124	0	0	0	0	0.965495	0.223679
GGCGAGACATGGTCGGCTGCGGG	GGCGAGACATGGTGGGCTGCGGG	G14>C	0.764092	0	0	0	0	0.958244	0.216428
GGCGAGACATTGTGGGCTGCGGG	GGCGAGACATGGTGGGCTGCGGG	G11>T	0.786455	1	0	0	0	0.955456	0.21364
GGCGAGACATGGTGTGCTGCGGG	GGCGAGACATGGTGGGCTGCGGG	G15>T	0.775907	1	0	1	0	0.937846	0.19603
GGCGAGACATAGTGGGCTGCGGG	GGCGAGACATGGTGGGCTGCGGG	G11>A	0.818336	0	1	0	0	0.936589	0.194773
GGCGAAACATGGTGGGCTGCGGG	GGCGAGACATGGTGGGCTGCGGG	G6>A	0.829872	1	0	0	0	0.93077	0.188954
GGCGAGACATGTTGGGCTGCGGG	GGCGAGACATGGTGGGCTGCGGG	G12>T	0.847207	1	0	0	0	0.930137	0.188321
GGCGAGACATGGTGGGCCGCGGG	GGCGAGACATGGTGGGCTGCGGG	T18>C	0.874396	1	0	0	0	0.915952	0.174135
GGCGAGACATGCTGGGCTGCGGG	GGCGAGACATGGTGGGCTGCGGG	G12>C	0.818261	1	1	0	0	0.912994	0.171178
GGCGATACATGGTGGGCTGCGGG	GGCGAGACATGGTGGGCTGCGGG	G6>T	0.812682	3	0	0	0	0.912595	0.170779
GGCGAGACATGGTTGGCTGCGGG	GGCGAGACATGGTGGGCTGCGGG	G14>T	0.792764	1	0	0	0	0.911947	0.17013
GGCGAGACATGGTGGGCTACGGG	GGCGAGACATGGTGGGCTGCGGG	G19>A	0.829517	0	0	0	0	0.909138	0.167322
GGCGAGACATGGTGGCCTGCGGG	GGCGAGACATGGTGGGCTGCGGG	G16>C	0.794178	2	0	0	0	0.905077	0.163261
GGCGAGACATGGTGGTCTGCGGG	GGCGAGACATGGTGGGCTGCGGG	G16>T	0.829485	1	2	0	0	0.901387	0.15957
GGCGAGACATGGTGGGCGGCGGG	GGCGAGACATGGTGGGCTGCGGG	T18>G	0.888573	1	0	0	0	0.899061	0.157244
GGCGAGACATGGTGGGCAGCGGG	GGCGAGACATGGTGGGCTGCGGG	T18>A	0.8413	1	0	0	0	0.89859	0.156773
GGCGAGACATGATGGGCTGCGGG	GGCGAGACATGGTGGGCTGCGGG	G12>A	0.847512	0	1	0	0	0.896502	0.154686
GGCGAGATATGGTGGGCTGCGGG	GGCGAGACATGGTGGGCTGCGGG	C8>T	0.895384	0	0	0	0	0.893039	0.151223
GGCGAGACATGGTGGACTGCGGG	GGCGAGACATGGTGGGCTGCGGG	G16>A	0.844888	1	0	0	0	0.891203	0.149387
GGCGAGAAATGGTGGGCTGCGGG	GGCGAGACATGGTGGGCTGCGGG	C8>A	0.825701	1	0	0	0	0.882771	0.140955
GGCGAGACATGGTGAGCTGCGGG	GGCGAGACATGGTGGGCTGCGGG	G15>A	0.867433	0	1	0	0	0.878687	0.13687
GGCGAGACATGGTGGGTTGCGGG	GGCGAGACATGGTGGGCTGCGGG	C17>T	0.8837	0	1	0	0	0.869493	0.127677
GGCGAGACATGGTGGGCTTCGGG	GGCGAGACATGGTGGGCTGCGGG	G19>T	0.802201	4	0	0	0	0.864343	0.122527
GGCGAGACTTGGTGGGCTGCGGG	GGCGAGACATGGTGGGCTGCGGG	A9>T	0.909209	3	0	0	0	0.857169	0.115353
GGCGAGACATGGTAGGCTGCGGG	GGCGAGACATGGTGGGCTGCGGG	G14>A	0.816174	1	1	0	0	0.856804	0.114988
GGCGAGACAAGGTGGGCTGCGGG	GGCGAGACATGGTGGGCTGCGGG	T10>A	0.900175	1	1	0	0	0.847563	0.105747
GGCGACACATGGTGGGCTGCGGG	GGCGAGACATGGTGGGCTGCGGG	G6>C	0.810541	7	0	0	0	0.847162	0.105346
GGCGAGACACGGTGGGCTGCGGG	GGCGAGACATGGTGGGCTGCGGG	T10>C	0.901465	2	0	0	0	0.842286	0.10047
GGCGAGACATGGTGGGATGCGGG	GGCGAGACATGGTGGGCTGCGGG	C17>A	0.845201	3	2	0	0	0.840746	0.0989296
GGCGAGACATGGTGGGCTGAGGG	GGCGAGACATGGTGGGCTGCGGG	C20>A	0.858873	2	1	0	0	0.834838	0.0930215
GGCGAGACCTGGTGGGCTGCGGG	GGCGAGACATGGTGGGCTGCGGG	A9>C	0.890051	1	0	1	0	0.819482	0.0776659
GGCGAGACGTGGTGGGCTGCGGG	GGCGAGACATGGTGGGCTGCGGG	A9>G	0.942661	7	0	0	0	0.819145	0.0773292
GTCGAGACATGGTGGGCTGCGGG	GGCGAGACATGGTGGGCTGCGGG	G2>T	0.875704	6	0	0	0	0.809974	0.0681577
AGCGAGACATGGTGGGCTGCGGG	GGCGAGACATGGTGGGCTGCGGG	G1>A	0.914298	5	0	0	0	0.797999	0.0561833
GGCGAGTCATGGTGGGCTGCGGG	GGCGAGACATGGTGGGCTGCGGG	A7>T	0.882867	3	0	1	0	0.797102	0.0552856
GGCGCGACATGGTGGGCTGCGGG	GGCGAGACATGGTGGGCTGCGGG	A5>C	0.902349	4	0	0	0	0.792619	0.0508024
CGCGAGACATGGTGGGCTGCGGG	GGCGAGACATGGTGGGCTGCGGG	G1>C	0.92693	5	0	0	0	0.792382	0.0505654
GGCGAGACATGGTGGGCTCCGGG	GGCGAGACATGGTGGGCTGCGGG	G19>C	0.784266	5	3	0	0	0.790571	0.0487549
GGCGAGACATGGTGGGCTGTGGG	GGCGAGACATGGTGGGCTGCGGG	C20>T	0.857032	3	1	0	0	0.786984	0.0451682
TGCGAGACATGGTGGGCTGCGGG	GGCGAGACATGGTGGGCTGCGGG	G1>T	0.929781	5	1	0	0	0.78546	0.0436437
GGCAAGACATGGTGGGCTGCGGG	GGCGAGACATGGTGGGCTGCGGG	G4>A	0.856678	8	2	0	0	0.772207	0.0303907
GGCGTGACATGGTGGGCTGCGGG	GGCGAGACATGGTGGGCTGCGGG	A5>T	0.902522	3	1	0	0	0.766124	0.0243083
GACGAGACATGGTGGGCTGCGGG	GGCGAGACATGGTGGGCTGCGGG	G2>A	0.901487	10	1	0	0	0.765347	0.023531
GGCGAGACATGGTGGGGTGCGGG	GGCGAGACATGGTGGGCTGCGGG	C17>G	0.868561	5	1	0	0	0.761672	0.0198554
GGCGAGACATGGAGGGCTGCGGG	GGCGAGACATGGTGGGCTGCGGG	T13>A	0.856581	3	3	0	0	0.756092	0.0142757
GGCGAGACATGGTGGGCTGGGGG	GGCGAGACATGGTGGGCTGCGGG	C20>G	0.878619	3	2	0	0	0.720066	-0.0217499
GGTGAGACATGGTGGGCTGCGGG	GGCGAGACATGGTGGGCTGCGGG	C3>T	0.926942	11	6	0	0	0.715055	-0.0267611
GGCGAGCCATGGTGGGCTGCGGG	GGCGAGACATGGTGGGCTGCGGG	A7>C	0.875948	9	1	0	0	0.710521	-0.0312953
GGCGAGAGATGGTGGGCTGCGGG	GGCGAGACATGGTGGGCTGCGGG	C8>G	0.863635	9	4	1	1	0.699252	-0.0425638
GGAGAGACATGGTGGGCTGCGGG	GGCGAGACATGGTGGGCTGCGGG	C3>A	0.874129	6	1	2	0	0.694675	-0.0471409
GGCGGGACATGGTGGGCTGCGGG	GGCGAGACATGGTGGGCTGCGGG	A5>G	0.937769	16	2	0	0	0.644143	-0.0976736
GGCGAGACAGGGTGGGCTGCGGG	GGCGAGACATGGTGGGCTGCGGG	T10>G	0.91194	18	7	0	0	0.627501	-0.114315
GGCGAGACATGGCGGGCTGCGGG	GGCGAGACATGGTGGGCTGCGGG	T13>C	0.918708	14	0	1	0	0.622949	-0.118867
GGGGAGACATGGTGGGCTGCGGG	GGCGAGACATGGTGGGCTGCGGG	C3>G	0.916802	18	5	0	0	0.615873	-0.125944
GCCGAGACATGGTGGGCTGCGGG	GGCGAGACATGGTGGGCTGCGGG	G2>C	0.895375	10	2	0	0	0.60177	-0.140046
GGCTAGACATGGTGGGCTGCGGG	GGCGAGACATGGTGGGCTGCGGG	G4>T	0.86736	7	1	1	0	0.59534	-0.146476
GGCGAGACATGGGGGGCTGCGGG	GGCGAGACATGGTGGGCTGCGGG	T13>G	0.904485	11	4	1	0	0.538239	-0.203577
GGCCAGACATGGTGGGCTGCGGG	GGCGAGACATGGTGGGCTGCGGG	G4>C	0.864389	11	15	6	0	0.356092	-0.385724
GGCGAGGCATGGTGGGCTGCGGG	GGCGAGACATGGTGGGCTGCGGG	A7>G	0.925532	241	30	3	1	0.216299	-0.525517

### Sheet: Sheet Description
		Optimization results of CRISMER-Opti and CRISOT-Opti targeting BCL11A, PCSK9, and EMX1 genes.
		Here, the threshold on the efficiency score (CRISOT-score and CRISMER-Confidence Score for CRISOT-Opti and CRISMER-Opti, respectively) is not applied.
		CRISOT-Opti recommends setting the CRISOT-score to ≥0.8 for PCSK9 and BCL11A, and to ≥0.85 for EXM1. CRISMER-Opti recommends a CRISMER-Confidence Score of ≥0.78.

### Sheet: CRISMER-Opti_exm1
sgRNA	Target	Mutation	CRISMER-Score	(0.65, 0.7]	(0.7, 0.75]	(0.75, 0.8]	(0.8, 1.0]	CRISMER-Spec	delta_Spec
GAGTCCGAGCAGAAGAAGAAGGG	GAGTCCGAGCAGAAGAAGAAGGG	WT	0.933186	88	24	6	1	0.734226	0
GAGTCCGAGCCGAAGAAGAAGGG	GAGTCCGAGCAGAAGAAGAAGGG	A11>C	0.851913	0	0	0	0	0.916748	0.182522
GAGTCCGATCAGAAGAAGAAGGG	GAGTCCGAGCAGAAGAAGAAGGG	G9>T	0.785886	1	0	0	0	0.900143	0.165917
GAGTCCGAGCAGACGAAGAAGGG	GAGTCCGAGCAGAAGAAGAAGGG	A14>C	0.856817	0	0	0	0	0.888412	0.154186
GAGTCCGCGCAGAAGAAGAAGGG	GAGTCCGAGCAGAAGAAGAAGGG	A8>C	0.864419	1	0	0	0	0.873348	0.139122
GAGTCCGAGCAGAAGACGAAGGG	GAGTCCGAGCAGAAGAAGAAGGG	A17>C	0.875015	0	0	0	0	0.86887	0.134644
GAGTCCGACCAGAAGAAGAAGGG	GAGTCCGAGCAGAAGAAGAAGGG	G9>C	0.826239	2	1	0	0	0.857782	0.123556
GAGTCCGAGCTGAAGAAGAAGGG	GAGTCCGAGCAGAAGAAGAAGGG	A11>T	0.865404	0	0	0	0	0.855781	0.121555
GAGTCCGAGCATAAGAAGAAGGG	GAGTCCGAGCAGAAGAAGAAGGG	G12>T	0.838713	1	0	0	0	0.854919	0.120693
GAGTCCGAGCAGAATAAGAAGGG	GAGTCCGAGCAGAAGAAGAAGGG	G15>T	0.80025	1	0	0	0	0.852336	0.11811
GAGTCCGAGCAGAACAAGAAGGG	GAGTCCGAGCAGAAGAAGAAGGG	G15>C	0.787572	0	0	0	0	0.847853	0.113627
GAGTCCGAGCACAAGAAGAAGGG	GAGTCCGAGCAGAAGAAGAAGGG	G12>C	0.791397	1	1	0	0	0.846025	0.111799
GAGTCCGAACAGAAGAAGAAGGG	GAGTCCGAGCAGAAGAAGAAGGG	G9>A	0.825939	1	0	0	0	0.845184	0.110958
GAGTCCGAGCAGAAGAACAAGGG	GAGTCCGAGCAGAAGAAGAAGGG	G18>C	0.77576	0	0	0	0	0.831855	0.0976293
GAGTCCGAGCAGAAGTAGAAGGG	GAGTCCGAGCAGAAGAAGAAGGG	A16>T	0.856393	0	0	0	0	0.82702	0.0927938
GAGTCCGAGCAGAAGAAGACGGG	GAGTCCGAGCAGAAGAAGAAGGG	A20>C	0.853552	0	0	0	0	0.825646	0.09142
GATTCCGAGCAGAAGAAGAAGGG	GAGTCCGAGCAGAAGAAGAAGGG	G3>T	0.85527	0	0	0	0	0.822692	0.0884654
GCGTCCGAGCAGAAGAAGAAGGG	GAGTCCGAGCAGAAGAAGAAGGG	A2>C	0.89431	0	1	0	0	0.821844	0.0876181
GAGTCCGAGCAGAAGAAGTAGGG	GAGTCCGAGCAGAAGAAGAAGGG	A19>T	0.867919	2	0	0	0	0.812694	0.0784684
GAGTCCGAGCGGAAGAAGAAGGG	GAGTCCGAGCAGAAGAAGAAGGG	A11>G	0.909517	0	0	0	0	0.812432	0.0782057
GAGTTCGAGCAGAAGAAGAAGGG	GAGTCCGAGCAGAAGAAGAAGGG	C5>T	0.878817	0	1	0	0	0.804218	0.0699923
GTGTCCGAGCAGAAGAAGAAGGG	GAGTCCGAGCAGAAGAAGAAGGG	A2>T	0.9012	1	0	0	0	0.803418	0.0691923
GAGTCCGAGCAGAAAAAGAAGGG	GAGTCCGAGCAGAAGAAGAAGGG	G15>A	0.860958	0	0	0	0	0.802591	0.0683648
GAGTCCGAGCAAAAGAAGAAGGG	GAGTCCGAGCAGAAGAAGAAGGG	G12>A	0.846002	2	0	0	0	0.800507	0.066281
GAGTCCGAGCAGAAGAAAAAGGG	GAGTCCGAGCAGAAGAAGAAGGG	G18>A	0.825065	1	0	0	0	0.796553	0.0623269
GAGTCCGAGCAGAAGAATAAGGG	GAGTCCGAGCAGAAGAAGAAGGG	G18>T	0.830227	0	0	0	0	0.787848	0.0536215
GAGTCCGAGCAGAAGAAGATGGG	GAGTCCGAGCAGAAGAAGAAGGG	A20>T	0.880122	0	0	0	0	0.785491	0.0512654
GACTCCGAGCAGAAGAAGAAGGG	GAGTCCGAGCAGAAGAAGAAGGG	G3>C	0.858277	1	1	0	0	0.78068	0.0464534
GAATCCGAGCAGAAGAAGAAGGG	GAGTCCGAGCAGAAGAAGAAGGG	G3>A	0.867177	0	0	0	0	0.77656	0.0423344
GAGTACGAGCAGAAGAAGAAGGG	GAGTCCGAGCAGAAGAAGAAGGG	C5>A	0.825291	1	0	0	0	0.772759	0.0385332
AAGTCCGAGCAGAAGAAGAAGGG	GAGTCCGAGCAGAAGAAGAAGGG	G1>A	0.900113	1	0	0	0	0.772104	0.0378782
GAGTCCGAGCAGAAGAAGCAGGG	GAGTCCGAGCAGAAGAAGAAGGG	A19>C	0.857403	2	0	0	0	0.769487	0.0352613
GAGTCCGAGCAGAAGCAGAAGGG	GAGTCCGAGCAGAAGAAGAAGGG	A16>C	0.857456	0	0	0	0	0.762772	0.0285456
CAGTCCGAGCAGAAGAAGAAGGG	GAGTCCGAGCAGAAGAAGAAGGG	G1>C	0.903049	0	0	0	0	0.760777	0.0265508
TAGTCCGAGCAGAAGAAGAAGGG	GAGTCCGAGCAGAAGAAGAAGGG	G1>T	0.916859	0	0	0	0	0.755517	0.0212914
GAGTCCGTGCAGAAGAAGAAGGG	GAGTCCGAGCAGAAGAAGAAGGG	A8>T	0.867926	1	1	0	0	0.732455	-0.0017712
GAGTCCGAGCAGATGAAGAAGGG	GAGTCCGAGCAGAAGAAGAAGGG	A14>T	0.876505	2	0	0	0	0.729005	-0.00522083
GAGTCCGAGCAGTAGAAGAAGGG	GAGTCCGAGCAGAAGAAGAAGGG	A13>T	0.887244	1	1	0	0	0.721414	-0.0128119
GAGTGCGAGCAGAAGAAGAAGGG	GAGTCCGAGCAGAAGAAGAAGGG	C5>G	0.819723	3	0	0	0	0.711455	-0.0227711
GAGTCTGAGCAGAAGAAGAAGGG	GAGTCCGAGCAGAAGAAGAAGGG	C6>T	0.848865	2	1	1	0	0.710228	-0.0239984
GAGTCCGAGCAGCAGAAGAAGGG	GAGTCCGAGCAGAAGAAGAAGGG	A13>C	0.852321	3	1	0	0	0.706896	-0.0273298
GAGTCCGAGTAGAAGAAGAAGGG	GAGTCCGAGCAGAAGAAGAAGGG	C10>T	0.888125	2	0	0	0	0.706306	-0.0279199
GAGTCCGAGCAGAAGAAGAGGGG	GAGTCCGAGCAGAAGAAGAAGGG	A20>G	0.898917	1	0	0	0	0.691342	-0.0428838
GAGTCCGAGCAGAAGGAGAAGGG	GAGTCCGAGCAGAAGAAGAAGGG	A16>G	0.893249	0	0	0	0	0.684022	-0.0502039
GGGTCCGAGCAGAAGAAGAAGGG	GAGTCCGAGCAGAAGAAGAAGGG	A2>G	0.91781	1	0	0	0	0.679535	-0.0546907
GAGTCCAAGCAGAAGAAGAAGGG	GAGTCCGAGCAGAAGAAGAAGGG	G7>A	0.814779	0	0	0	0	0.677468	-0.0567582
GAGCCCGAGCAGAAGAAGAAGGG	GAGTCCGAGCAGAAGAAGAAGGG	T4>C	0.892286	3	0	0	0	0.672614	-0.0616116
GAGTCCGAGCAGAAGATGAAGGG	GAGTCCGAGCAGAAGAAGAAGGG	A17>T	0.871814	1	0	0	0	0.668711	-0.0655153
GAGTCCGAGCAGAGGAAGAAGGG	GAGTCCGAGCAGAAGAAGAAGGG	A14>G	0.893506	1	2	0	0	0.663305	-0.0709207
GAGACCGAGCAGAAGAAGAAGGG	GAGTCCGAGCAGAAGAAGAAGGG	T4>A	0.87627	2	0	0	0	0.644816	-0.0894102
GAGTCCTAGCAGAAGAAGAAGGG	GAGTCCGAGCAGAAGAAGAAGGG	G7>T	0.810283	2	1	0	0	0.640611	-0.0936155
GAGGCCGAGCAGAAGAAGAAGGG	GAGTCCGAGCAGAAGAAGAAGGG	T4>G	0.871783	2	0	0	0	0.574859	-0.159367
GAGTCGGAGCAGAAGAAGAAGGG	GAGTCCGAGCAGAAGAAGAAGGG	C6>G	0.828954	4	2	0	0	0.573568	-0.160658
GAGTCCGAGCAGAAGAGGAAGGG	GAGTCCGAGCAGAAGAAGAAGGG	A17>G	0.904278	6	3	0	0	0.570685	-0.163541
GAGTCAGAGCAGAAGAAGAAGGG	GAGTCCGAGCAGAAGAAGAAGGG	C6>A	0.801296	2	2	0	0	0.569844	-0.164382
GAGTCCCAGCAGAAGAAGAAGGG	GAGTCCGAGCAGAAGAAGAAGGG	G7>C	0.804941	4	0	0	0	0.535991	-0.198235
GAGTCCGAGCAGAAGAAGGAGGG	GAGTCCGAGCAGAAGAAGAAGGG	A19>G	0.896839	3	1	0	0	0.531973	-0.202253
GAGTCCGAGCAGGAGAAGAAGGG	GAGTCCGAGCAGAAGAAGAAGGG	A13>G	0.907161	4	0	0	0	0.507763	-0.226464
GAGTCCGGGCAGAAGAAGAAGGG	GAGTCCGAGCAGAAGAAGAAGGG	A8>G	0.918374	8	0	0	0	0.466663	-0.267563
GAGTCCGAGAAGAAGAAGAAGGG	GAGTCCGAGCAGAAGAAGAAGGG	C10>A	0.838498	6	0	0	0	0.404681	-0.329546
GAGTCCGAGGAGAAGAAGAAGGG	GAGTCCGAGCAGAAGAAGAAGGG	C10>G	0.878018	9	3	1	0	0.298787	-0.435439

### Sheet: CRISMER-Opti_pcsk9
sgRNA	Target	Mutation	CRISMER-Score	(0.65, 0.7]	(0.7, 0.75]	(0.75, 0.8]	(0.8, 1.0]	CRISMER-Spec	delta_Spec
CGTGCGCAGGAGGACGAGGACGG	CGTGCGCAGGAGGACGAGGACGG	WT	0.995527	506	147	46	9	0.64579	0
CGTGCGCAGGACGACGAGGACGG	CGTGCGCAGGAGGACGAGGACGG	G12>C	0.910628	2	0	0	0	0.941909	0.296118
CGTGCGCAGTAGGACGAGGACGG	CGTGCGCAGGAGGACGAGGACGG	G10>T	0.914973	1	0	0	0	0.930466	0.284676
CGTGCGCATGAGGACGAGGACGG	CGTGCGCAGGAGGACGAGGACGG	G9>T	0.872771	0	2	0	0	0.922575	0.276785
CGTGCGCACGAGGACGAGGACGG	CGTGCGCAGGAGGACGAGGACGG	G9>C	0.900488	6	0	0	0	0.915696	0.269906
CGTGCGCAGGAGGACGACGACGG	CGTGCGCAGGAGGACGAGGACGG	G18>C	0.876549	3	0	0	0	0.915264	0.269474
CGTGCGCAGGAGTACGAGGACGG	CGTGCGCAGGAGGACGAGGACGG	G13>T	0.853869	0	0	0	0	0.909081	0.263291
CGTGCGCAGGAGGACGAGTACGG	CGTGCGCAGGAGGACGAGGACGG	G19>T	0.916114	2	1	0	0	0.900196	0.254406
CGTGCGCAAGAGGACGAGGACGG	CGTGCGCAGGAGGACGAGGACGG	G9>A	0.910621	1	1	0	0	0.895493	0.249703
CGTGCGCAGGAGAACGAGGACGG	CGTGCGCAGGAGGACGAGGACGG	G13>A	0.875569	3	0	0	0	0.892779	0.246989
CGTGCGCAGCAGGACGAGGACGG	CGTGCGCAGGAGGACGAGGACGG	G10>C	0.894302	2	0	0	0	0.886151	0.24036
CGTGCGCAGGCGGACGAGGACGG	CGTGCGCAGGAGGACGAGGACGG	A11>C	0.951582	1	1	0	0	0.871719	0.225929
CGTGCGCAGGAGGACGAGAACGG	CGTGCGCAGGAGGACGAGGACGG	G19>A	0.913401	3	1	0	0	0.866029	0.220239
CGTGCGCAGGAGCACGAGGACGG	CGTGCGCAGGAGGACGAGGACGG	G13>C	0.817297	7	1	0	0	0.86194	0.21615
CGTGCGCAGGAGGACGAAGACGG	CGTGCGCAGGAGGACGAGGACGG	G18>A	0.910602	5	1	0	0	0.858597	0.212807
CGTGCGCAGGAGGACGAGCACGG	CGTGCGCAGGAGGACGAGGACGG	G19>C	0.852974	3	0	0	0	0.856802	0.211012
CGTGCGCAGAAGGACGAGGACGG	CGTGCGCAGGAGGACGAGGACGG	G10>A	0.921962	4	1	0	0	0.856777	0.210987
CGTGCGCCGGAGGACGAGGACGG	CGTGCGCAGGAGGACGAGGACGG	A8>C	0.903026	3	1	0	0	0.852787	0.206997
CGTGCGCAGGATGACGAGGACGG	CGTGCGCAGGAGGACGAGGACGG	G12>T	0.918237	2	2	0	0	0.851785	0.205995
CGTGCGCAGGTGGACGAGGACGG	CGTGCGCAGGAGGACGAGGACGG	A11>T	0.952133	7	6	0	0	0.822333	0.176543
CGTGCGCAGGAGGACGCGGACGG	CGTGCGCAGGAGGACGAGGACGG	A17>C	0.961135	5	0	0	0	0.807897	0.162106
CGTTCGCAGGAGGACGAGGACGG	CGTGCGCAGGAGGACGAGGACGG	G4>T	0.891028	1	1	0	0	0.806437	0.160647
CGTGCGCAGGAAGACGAGGACGG	CGTGCGCAGGAGGACGAGGACGG	G12>A	0.929673	8	0	0	0	0.798007	0.152217
CGTGCGTAGGAGGACGAGGACGG	CGTGCGCAGGAGGACGAGGACGG	C7>T	0.936237	4	2	0	0	0.789634	0.143843
CGTGCGCTGGAGGACGAGGACGG	CGTGCGCAGGAGGACGAGGACGG	A8>T	0.923751	1	2	0	0	0.778221	0.13243
CGTGCGCAGGAGGACGATGACGG	CGTGCGCAGGAGGACGAGGACGG	G18>T	0.899913	10	0	1	0	0.770871	0.125081
CTTGCGCAGGAGGACGAGGACGG	CGTGCGCAGGAGGACGAGGACGG	G2>T	0.916146	4	5	0	0	0.743658	0.0978681
CGTGCGCAGGAGGACCAGGACGG	CGTGCGCAGGAGGACGAGGACGG	G16>C	0.886289	6	2	0	0	0.715649	0.0698585
CGTGCGCGGGAGGACGAGGACGG	CGTGCGCAGGAGGACGAGGACGG	A8>G	0.965046	7	2	0	0	0.712714	0.0669243
CGTGCGCAGGAGGACTAGGACGG	CGTGCGCAGGAGGACGAGGACGG	G16>T	0.930887	10	3	1	0	0.696415	0.050625
CGTGCGAAGGAGGACGAGGACGG	CGTGCGCAGGAGGACGAGGACGG	C7>A	0.851014	9	0	0	0	0.692539	0.0467492
CGCGCGCAGGAGGACGAGGACGG	CGTGCGCAGGAGGACGAGGACGG	T3>C	0.949969	9	2	1	0	0.690733	0.0449424
CATGCGCAGGAGGACGAGGACGG	CGTGCGCAGGAGGACGAGGACGG	G2>A	0.932222	6	3	3	0	0.664341	0.0185511
CGTGCACAGGAGGACGAGGACGG	CGTGCGCAGGAGGACGAGGACGG	G6>A	0.87836	13	0	1	0	0.65663	0.0108393
CGTGCGCAGGAGGTCGAGGACGG	CGTGCGCAGGAGGACGAGGACGG	A14>T	0.92735	10	3	1	0	0.651349	0.00555883
CGTGCGCAGGAGGACGTGGACGG	CGTGCGCAGGAGGACGAGGACGG	A17>T	0.957532	13	1	0	0	0.643282	-0.00250819
CGTCCGCAGGAGGACGAGGACGG	CGTGCGCAGGAGGACGAGGACGG	G4>C	0.880584	3	4	0	0	0.635939	-0.00985146
AGTGCGCAGGAGGACGAGGACGG	CGTGCGCAGGAGGACGAGGACGG	C1>A	0.972523	9	3	2	0	0.630884	-0.0149061
CGTGCGCAGGGGGACGAGGACGG	CGTGCGCAGGAGGACGAGGACGG	A11>G	0.983357	13	4	0	0	0.624853	-0.0209376
CGTGTGCAGGAGGACGAGGACGG	CGTGCGCAGGAGGACGAGGACGG	C5>T	0.945741	16	3	3	0	0.620778	-0.0250118
TGTGCGCAGGAGGACGAGGACGG	CGTGCGCAGGAGGACGAGGACGG	C1>T	0.985353	12	1	2	0	0.617533	-0.0282569
CGTGCGCAGGAGGACGAGGGCGG	CGTGCGCAGGAGGACGAGGACGG	A20>G	0.973378	15	4	0	0	0.592159	-0.0536312
CGTGCGCAGGAGGACAAGGACGG	CGTGCGCAGGAGGACGAGGACGG	G16>A	0.901573	18	6	0	0	0.58985	-0.05594
CGTGCGCAGGAGGGCGAGGACGG	CGTGCGCAGGAGGACGAGGACGG	A14>G	0.950803	10	8	4	0	0.587847	-0.0579429
CGAGCGCAGGAGGACGAGGACGG	CGTGCGCAGGAGGACGAGGACGG	T3>A	0.948724	21	9	0	0	0.566166	-0.0796244
CGTGAGCAGGAGGACGAGGACGG	CGTGCGCAGGAGGACGAGGACGG	C5>A	0.871186	31	9	2	0	0.509615	-0.136175
GGTGCGCAGGAGGACGAGGACGG	CGTGCGCAGGAGGACGAGGACGG	C1>G	0.978218	20	3	3	0	0.492861	-0.152929
CGTGCGCAGGAGGACGAGGTCGG	CGTGCGCAGGAGGACGAGGACGG	A20>T	0.94651	10	2	0	0	0.472366	-0.173425
CCTGCGCAGGAGGACGAGGACGG	CGTGCGCAGGAGGACGAGGACGG	G2>C	0.932777	11	4	0	2	0.454267	-0.191523
CGTGCGCAGGAGGACGGGGACGG	CGTGCGCAGGAGGACGAGGACGG	A17>G	0.982745	45	9	6	1	0.438169	-0.207621
CGTACGCAGGAGGACGAGGACGG	CGTGCGCAGGAGGACGAGGACGG	G4>A	0.891157	9	1	0	0	0.404691	-0.241099
CGTGCGCAGGAGGAAGAGGACGG	CGTGCGCAGGAGGACGAGGACGG	C15>A	0.893199	34	12	3	0	0.381914	-0.263876
CGTGCCCAGGAGGACGAGGACGG	CGTGCGCAGGAGGACGAGGACGG	G6>C	0.903	19	10	1	0	0.379496	-0.266295
CGTGGGCAGGAGGACGAGGACGG	CGTGCGCAGGAGGACGAGGACGG	C5>G	0.935248	59	39	6	0	0.357561	-0.28823
CGGGCGCAGGAGGACGAGGACGG	CGTGCGCAGGAGGACGAGGACGG	T3>G	0.963238	71	16	6	0	0.354648	-0.291142
CGTGCGCAGGAGGAGGAGGACGG	CGTGCGCAGGAGGACGAGGACGG	C15>G	0.910096	65	26	2	0	0.32808	-0.31771
CGTGCGCAGGAGGCCGAGGACGG	CGTGCGCAGGAGGACGAGGACGG	A14>C	0.911767	14	4	1	0	0.318868	-0.326922
CGTGCGCAGGAGGATGAGGACGG	CGTGCGCAGGAGGACGAGGACGG	C15>T	0.916968	46	9	4	0	0.280456	-0.365334
CGTGCGCAGGAGGACGAGGCCGG	CGTGCGCAGGAGGACGAGGACGG	A20>C	0.923477	20	3	1	0	0.25112	-0.39467
CGTGCTCAGGAGGACGAGGACGG	CGTGCGCAGGAGGACGAGGACGG	G6>T	0.839942	89	4	2	0	0.248802	-0.396988
CGTGCGGAGGAGGACGAGGACGG	CGTGCGCAGGAGGACGAGGACGG	C7>G	0.911047	81	16	6	1	0.236115	-0.409675

### Sheet: CRISOT-Opti_bcl11a
sgRNA	Target	Mutation	CRISOT-Score	(0.65, 0.7]	(0.7, 0.75]	(0.75, 0.8]	(0.8, 1.0]	CRISOT-Spec	delta_Spec
GGCGAGACATGGTGGGCTGCGGG	GGCGAGACATGGTGGGCTGCGGG	WT	0.926086	74	18	4	0	0.389952	0
GGCGAGACATGGTGCGCTGCGGG	GGCGAGACATGGTGGGCTGCGGG	G15>C	0.762754	6	1	0	0	0.875878	0.485926
GGCGAGACATGGTCGGCTGCGGG	GGCGAGACATGGTGGGCTGCGGG	G14>C	0.743799	14	0	0	0	0.865956	0.476004
GGCGAGACATCGTGGGCTGCGGG	GGCGAGACATGGTGGGCTGCGGG	G11>C	0.785017	14	2	0	0	0.829003	0.439051
GGCGAGACATGGTGGGCCGCGGG	GGCGAGACATGGTGGGCTGCGGG	T18>C	0.811362	7	0	1	0	0.782807	0.392856
GGCGAGACATGGTGGACTGCGGG	GGCGAGACATGGTGGGCTGCGGG	G16>A	0.789318	11	1	1	0	0.777012	0.38706
GGCGAGACATAGTGGGCTGCGGG	GGCGAGACATGGTGGGCTGCGGG	G11>A	0.816398	12	1	1	0	0.773844	0.383892
GGCGAGACATGGTGGGCTACGGG	GGCGAGACATGGTGGGCTGCGGG	G19>A	0.813446	16	1	0	0	0.773668	0.383716
GGCGAGACATGTTGGGCTGCGGG	GGCGAGACATGGTGGGCTGCGGG	G12>T	0.787206	17	2	1	0	0.772333	0.382382
GGCGAGACATTGTGGGCTGCGGG	GGCGAGACATGGTGGGCTGCGGG	G11>T	0.808167	15	3	0	0	0.752766	0.362815
GGCGAGACATGGTGGCCTGCGGG	GGCGAGACATGGTGGGCTGCGGG	G16>C	0.763661	16	1	1	0	0.750359	0.360407
GGCGAGACATGGTGAGCTGCGGG	GGCGAGACATGGTGGGCTGCGGG	G15>A	0.79319	18	1	0	1	0.716719	0.326767
GGCGAGACATGGTGTGCTGCGGG	GGCGAGACATGGTGGGCTGCGGG	G15>T	0.770216	19	7	1	0	0.699591	0.30964
GGCGAGACATGATGGGCTGCGGG	GGCGAGACATGGTGGGCTGCGGG	G12>A	0.789824	19	2	0	1	0.694827	0.304875
GGCGAGACATGGTGGTCTGCGGG	GGCGAGACATGGTGGGCTGCGGG	G16>T	0.823225	31	3	2	0	0.669527	0.279575
GGCGAGACATGGTTGGCTGCGGG	GGCGAGACATGGTGGGCTGCGGG	G14>T	0.772297	26	7	0	0	0.661936	0.271985
GGCGATACATGGTGGGCTGCGGG	GGCGAGACATGGTGGGCTGCGGG	G6>T	0.853317	35	7	0	0	0.661224	0.271272
GGCGAGACATGGTGGGCGGCGGG	GGCGAGACATGGTGGGCTGCGGG	T18>G	0.846934	43	2	0	0	0.648289	0.258337
AGCGAGACATGGTGGGCTGCGGG	GGCGAGACATGGTGGGCTGCGGG	G1>A	0.879888	28	8	0	0	0.644307	0.254356
TGCGAGACATGGTGGGCTGCGGG	GGCGAGACATGGTGGGCTGCGGG	G1>T	0.876127	29	8	0	0	0.641605	0.251654
GGCGCGACATGGTGGGCTGCGGG	GGCGAGACATGGTGGGCTGCGGG	A5>C	0.854253	45	4	1	0	0.640884	0.250932
GGCGAGACATGCTGGGCTGCGGG	GGCGAGACATGGTGGGCTGCGGG	G12>C	0.775586	18	7	0	1	0.632504	0.242552
GGCGAGACATGGTAGGCTGCGGG	GGCGAGACATGGTGGGCTGCGGG	G14>A	0.800101	51	8	0	0	0.629946	0.239995
GGCGAAACATGGTGGGCTGCGGG	GGCGAGACATGGTGGGCTGCGGG	G6>A	0.855706	37	4	1	0	0.629033	0.239081
GGCGACACATGGTGGGCTGCGGG	GGCGAGACATGGTGGGCTGCGGG	G6>C	0.833653	44	8	1	0	0.623121	0.233169
GGCGAGACATGGTGGGTTGCGGG	GGCGAGACATGGTGGGCTGCGGG	C17>T	0.845099	47	6	1	0	0.613171	0.223219
GGCGAGACATGGTGGGCTGAGGG	GGCGAGACATGGTGGGCTGCGGG	C20>A	0.810807	39	6	1	0	0.609966	0.220014
GGCGAGACACGGTGGGCTGCGGG	GGCGAGACATGGTGGGCTGCGGG	T10>C	0.841759	29	5	3	0	0.582062	0.19211
GGCGAGACGTGGTGGGCTGCGGG	GGCGAGACATGGTGGGCTGCGGG	A9>G	0.876696	34	11	0	0	0.58201	0.192058
GGCGAGACATGGTGGGCTTCGGG	GGCGAGACATGGTGGGCTGCGGG	G19>T	0.814669	41	8	3	0	0.564956	0.175004
CGCGAGACATGGTGGGCTGCGGG	GGCGAGACATGGTGGGCTGCGGG	G1>C	0.883366	29	8	0	0	0.564593	0.174642
GGCGAGACATGGTGGGCAGCGGG	GGCGAGACATGGTGGGCTGCGGG	T18>A	0.798538	42	11	1	0	0.563875	0.173924
GGCGTGACATGGTGGGCTGCGGG	GGCGAGACATGGTGGGCTGCGGG	A5>T	0.871317	58	9	1	0	0.560187	0.170236
GGCGAGATATGGTGGGCTGCGGG	GGCGAGACATGGTGGGCTGCGGG	C8>T	0.879106	41	11	2	0	0.553713	0.163761
GGCGAGACAAGGTGGGCTGCGGG	GGCGAGACATGGTGGGCTGCGGG	T10>A	0.82186	64	7	1	0	0.553631	0.16368
GGCGAGACATGGTGGGCTGTGGG	GGCGAGACATGGTGGGCTGCGGG	C20>T	0.831568	59	5	1	0	0.549799	0.159847
GGCGAGAAATGGTGGGCTGCGGG	GGCGAGACATGGTGGGCTGCGGG	C8>A	0.826529	35	13	2	0	0.546167	0.156215
GGCGAGACTTGGTGGGCTGCGGG	GGCGAGACATGGTGGGCTGCGGG	A9>T	0.872392	55	9	1	0	0.535374	0.145422
GGCGAGACCTGGTGGGCTGCGGG	GGCGAGACATGGTGGGCTGCGGG	A9>C	0.858812	62	6	0	1	0.53474	0.144789
GGCGAGACATGGTGGGCTCCGGG	GGCGAGACATGGTGGGCTGCGGG	G19>C	0.774302	45	13	3	0	0.527765	0.137813
GGCGAGACATGGTGGGATGCGGG	GGCGAGACATGGTGGGCTGCGGG	C17>A	0.797212	62	11	2	0	0.517259	0.127308
GGCGAGACATGGTGGGGTGCGGG	GGCGAGACATGGTGGGCTGCGGG	C17>G	0.801087	43	8	2	0	0.509175	0.119223
GGCGAGACATGGTGGGCTGGGGG	GGCGAGACATGGTGGGCTGCGGG	C20>G	0.814479	54	10	1	0	0.506093	0.116141
GGCGAGTCATGGTGGGCTGCGGG	GGCGAGACATGGTGGGCTGCGGG	A7>T	0.864326	83	10	1	1	0.42069	0.030738
GGCGAGAGATGGTGGGCTGCGGG	GGCGAGACATGGTGGGCTGCGGG	C8>G	0.822288	76	18	2	2	0.418624	0.0286722
GGCGGGACATGGTGGGCTGCGGG	GGCGAGACATGGTGGGCTGCGGG	A5>G	0.880071	91	22	4	0	0.394212	0.00425979
GGCGAGCCATGGTGGGCTGCGGG	GGCGAGACATGGTGGGCTGCGGG	A7>C	0.846136	65	16	6	0	0.381167	-0.00878495
GACGAGACATGGTGGGCTGCGGG	GGCGAGACATGGTGGGCTGCGGG	G2>A	0.868741	221	14	5	0	0.370376	-0.0195761
GGCGAGACATGGAGGGCTGCGGG	GGCGAGACATGGTGGGCTGCGGG	T13>A	0.821207	86	18	8	2	0.35643	-0.0335217
GGAGAGACATGGTGGGCTGCGGG	GGCGAGACATGGTGGGCTGCGGG	C3>A	0.865214	109	25	2	2	0.326134	-0.0638181
GGCGAGACAGGGTGGGCTGCGGG	GGCGAGACATGGTGGGCTGCGGG	T10>G	0.840961	112	17	12	0	0.323094	-0.0668579
GGCGAGACATGGGGGGCTGCGGG	GGCGAGACATGGTGGGCTGCGGG	T13>G	0.835234	107	22	11	1	0.304085	-0.0858665
GGGGAGACATGGTGGGCTGCGGG	GGCGAGACATGGTGGGCTGCGGG	C3>G	0.871741	101	38	10	0	0.278572	-0.11138
GTCGAGACATGGTGGGCTGCGGG	GGCGAGACATGGTGGGCTGCGGG	G2>T	0.874017	243	10	10	0	0.240924	-0.149027
GGCAAGACATGGTGGGCTGCGGG	GGCGAGACATGGTGGGCTGCGGG	G4>A	0.864742	264	7	10	0	0.231446	-0.158506
GCCGAGACATGGTGGGCTGCGGG	GGCGAGACATGGTGGGCTGCGGG	G2>C	0.867084	235	45	9	0	0.208153	-0.181799
GGCTAGACATGGTGGGCTGCGGG	GGCGAGACATGGTGGGCTGCGGG	G4>T	0.878346	285	33	7	2	0.207197	-0.182755
GGTGAGACATGGTGGGCTGCGGG	GGCGAGACATGGTGGGCTGCGGG	C3>T	0.885377	272	48	15	0	0.181696	-0.208256
GGCGAGACATGGCGGGCTGCGGG	GGCGAGACATGGTGGGCTGCGGG	T13>C	0.852098	932	31	22	1	0.16061	-0.229342
GGCCAGACATGGTGGGCTGCGGG	GGCGAGACATGGTGGGCTGCGGG	G4>C	0.850414	992	222	18	7	0.101719	-0.288233
GGCGAGGCATGGTGGGCTGCGGG	GGCGAGACATGGTGGGCTGCGGG	A7>G	0.880156	1050	245	23	3	0.0963611	-0.293591

### Sheet: CRISOT-Opti_exm1
sgRNA	Target	Mutation	CRISOT-Score	(0.65, 0.7]	(0.7, 0.75]	(0.75, 0.8]	(0.8, 1.0]	CRISOT-Spec	delta_Spec
GAGTCCGAGCAGAAGAAGAAGGG	GAGTCCGAGCAGAAGAAGAAGGG	WT	0.947393	90	22	2	1	0.364123	0
GAGTCCGAGCAGACGAAGAAGGG	GAGTCCGAGCAGAAGAAGAAGGG	A14>C	0.817828	9	0	0	0	0.823095	0.458972
GAGTCCGAGCCGAAGAAGAAGGG	GAGTCCGAGCAGAAGAAGAAGGG	A11>C	0.866986	28	4	0	0	0.719764	0.35564
GAGTCCGAGCAGAAGACGAAGGG	GAGTCCGAGCAGAAGAAGAAGGG	A17>C	0.834726	28	2	0	0	0.685805	0.321682
GAGTCCGAGCAGAAGAACAAGGG	GAGTCCGAGCAGAAGAAGAAGGG	G18>C	0.782646	34	5	0	0	0.653929	0.289805
GAGTCCGAGCATAAGAAGAAGGG	GAGTCCGAGCAGAAGAAGAAGGG	G12>T	0.808513	37	7	1	0	0.637916	0.273792
GAGTCCGAGCAGAAGAAGTAGGG	GAGTCCGAGCAGAAGAAGAAGGG	A19>T	0.863803	32	6	0	0	0.628517	0.264394
GAGTCCGCGCAGAAGAAGAAGGG	GAGTCCGAGCAGAAGAAGAAGGG	A8>C	0.868917	40	7	1	0	0.608053	0.243929
GAGTCCGAGCAGAATAAGAAGGG	GAGTCCGAGCAGAAGAAGAAGGG	G15>T	0.791523	44	5	2	0	0.599456	0.235333
GAGTCCGAGCAGAAGAATAAGGG	GAGTCCGAGCAGAAGAAGAAGGG	G18>T	0.801853	36	7	2	0	0.59164	0.227516
GAGTCCGAGCAGAACAAGAAGGG	GAGTCCGAGCAGAAGAAGAAGGG	G15>C	0.784061	37	11	3	0	0.561437	0.197314
GAGTCCGAGCAGAAGTAGAAGGG	GAGTCCGAGCAGAAGAAGAAGGG	A16>T	0.870556	48	11	0	0	0.551089	0.186965
GAGTCCGAGCAGAAGAAGACGGG	GAGTCCGAGCAGAAGAAGAAGGG	A20>C	0.839283	43	10	2	0	0.539151	0.175028
GAGTCCGAGCAGAAGAAGATGGG	GAGTCCGAGCAGAAGAAGAAGGG	A20>T	0.874042	51	11	0	0	0.539088	0.174965
GAGTCCGAGCAGATGAAGAAGGG	GAGTCCGAGCAGAAGAAGAAGGG	A14>T	0.848278	46	11	2	0	0.538356	0.174233
CAGTCCGAGCAGAAGAAGAAGGG	GAGTCCGAGCAGAAGAAGAAGGG	G1>C	0.904673	46	9	2	0	0.53156	0.167436
GAGTCCGAGCACAAGAAGAAGGG	GAGTCCGAGCAGAAGAAGAAGGG	G12>C	0.796893	31	17	3	1	0.526605	0.162481
AAGTCCGAGCAGAAGAAGAAGGG	GAGTCCGAGCAGAAGAAGAAGGG	G1>A	0.901196	50	8	2	0	0.520505	0.156382
GAGTCCGAGCAGTAGAAGAAGGG	GAGTCCGAGCAGAAGAAGAAGGG	A13>T	0.866648	46	11	1	0	0.516519	0.152395
TAGTCCGAGCAGAAGAAGAAGGG	GAGTCCGAGCAGAAGAAGAAGGG	G1>T	0.897435	54	11	1	0	0.516004	0.15188
GAGTCCGAGCTGAAGAAGAAGGG	GAGTCCGAGCAGAAGAAGAAGGG	A11>T	0.873262	68	11	1	0	0.515562	0.151439
GAGTCCGACCAGAAGAAGAAGGG	GAGTCCGAGCAGAAGAAGAAGGG	G9>C	0.838948	58	13	2	1	0.494585	0.130462
GAGTCCGAGCAGAAGAAGCAGGG	GAGTCCGAGCAGAAGAAGAAGGG	A19>C	0.844057	59	20	3	0	0.467169	0.103045
GACTCCGAGCAGAAGAAGAAGGG	GAGTCCGAGCAGAAGAAGAAGGG	G3>C	0.875434	51	15	2	0	0.466377	0.102254
GAGTCCGATCAGAAGAAGAAGGG	GAGTCCGAGCAGAAGAAGAAGGG	G9>T	0.861067	74	13	1	1	0.453401	0.0892776
GAGTCCGAGCAGAAGCAGAAGGG	GAGTCCGAGCAGAAGAAGAAGGG	A16>C	0.842719	80	15	2	0	0.453019	0.0888957
GCGTCCGAGCAGAAGAAGAAGGG	GAGTCCGAGCAGAAGAAGAAGGG	A2>C	0.909111	73	10	1	2	0.449961	0.0858379
GAGTCCGAGCGGAAGAAGAAGGG	GAGTCCGAGCAGAAGAAGAAGGG	A11>G	0.921496	80	14	2	0	0.44072	0.0765964
GAGTCCGTGCAGAAGAAGAAGGG	GAGTCCGAGCAGAAGAAGAAGGG	A8>T	0.876955	91	26	1	0	0.423167	0.0590432
GAGTCCGAGCAGAAAAAGAAGGG	GAGTCCGAGCAGAAGAAGAAGGG	G15>A	0.814498	101	17	1	0	0.416718	0.0525945
GAGTCCGAGCAGAAGATGAAGGG	GAGTCCGAGCAGAAGAAGAAGGG	A17>T	0.853357	81	25	0	0	0.407233	0.0431092
GAGTCCGAGCAGCAGAAGAAGGG	GAGTCCGAGCAGAAGAAGAAGGG	A13>C	0.846158	87	21	5	0	0.397213	0.0330897
GAGTCCGAGCAAAAGAAGAAGGG	GAGTCCGAGCAGAAGAAGAAGGG	G12>A	0.811131	69	14	4	0	0.394391	0.0302676
GAATCCGAGCAGAAGAAGAAGGG	GAGTCCGAGCAGAAGAAGAAGGG	G3>A	0.880913	86	19	2	0	0.385322	0.0211986
GAGTCCGAGTAGAAGAAGAAGGG	GAGTCCGAGCAGAAGAAGAAGGG	C10>T	0.870151	103	15	4	0	0.375546	0.0114225
GATTCCGAGCAGAAGAAGAAGGG	GAGTCCGAGCAGAAGAAGAAGGG	G3>T	0.886725	85	14	6	0	0.375074	0.0109504
GAGCCCGAGCAGAAGAAGAAGGG	GAGTCCGAGCAGAAGAAGAAGGG	T4>C	0.88486	105	28	4	0	0.373773	0.00964944
GAGTCCGAACAGAAGAAGAAGGG	GAGTCCGAGCAGAAGAAGAAGGG	G9>A	0.849828	105	34	1	0	0.372716	0.00859272
GAGTCCGAGCAGAAGAAGAGGGG	GAGTCCGAGCAGAAGAAGAAGGG	A20>G	0.88878	92	23	3	1	0.372451	0.00832723
GTGTCCGAGCAGAAGAAGAAGGG	GAGTCCGAGCAGAAGAAGAAGGG	A2>T	0.917684	100	19	5	1	0.362986	-0.00113777
GAGTCCGAGCAGAAGAAGGAGGG	GAGTCCGAGCAGAAGAAGAAGGG	A19>G	0.876749	92	16	4	1	0.354225	-0.00989805
GAGTCCGAGCAGAGGAAGAAGGG	GAGTCCGAGCAGAAGAAGAAGGG	A14>G	0.861966	79	23	5	2	0.350737	-0.0133864
GAGTCCCAGCAGAAGAAGAAGGG	GAGTCCGAGCAGAAGAAGAAGGG	G7>C	0.826602	106	29	5	0	0.339787	-0.0243368
GAGTCCGAGCAGAAGAAAAAGGG	GAGTCCGAGCAGAAGAAGAAGGG	G18>A	0.818239	133	24	5	0	0.33837	-0.0257531
GAGGCCGAGCAGAAGAAGAAGGG	GAGTCCGAGCAGAAGAAGAAGGG	T4>G	0.864679	135	20	5	0	0.33397	-0.0301535
GGGTCCGAGCAGAAGAAGAAGGG	GAGTCCGAGCAGAAGAAGAAGGG	A2>G	0.924242	113	25	6	1	0.3335	-0.0306235
GAGTTCGAGCAGAAGAAGAAGGG	GAGTCCGAGCAGAAGAAGAAGGG	C5>T	0.888093	153	17	3	1	0.330663	-0.0334601
GAGTCCTAGCAGAAGAAGAAGGG	GAGTCCGAGCAGAAGAAGAAGGG	G7>T	0.853561	111	22	5	2	0.318573	-0.0455509
GAGTCCGAGCAGAAGGAGAAGGG	GAGTCCGAGCAGAAGAAGAAGGG	A16>G	0.897108	139	28	2	1	0.307658	-0.0564653
GAGTCCGAGCAGAAGAGGAAGGG	GAGTCCGAGCAGAAGAAGAAGGG	A17>G	0.881895	117	22	5	3	0.306896	-0.0572273
GAGTCCGGGCAGAAGAAGAAGGG	GAGTCCGAGCAGAAGAAGAAGGG	A8>G	0.906596	113	26	6	1	0.306426	-0.0576978
GAGTCCGAGCAGGAGAAGAAGGG	GAGTCCGAGCAGAAGAAGAAGGG	A13>G	0.896896	143	31	6	0	0.298354	-0.0657699
GAGACCGAGCAGAAGAAGAAGGG	GAGTCCGAGCAGAAGAAGAAGGG	T4>A	0.885045	135	20	4	2	0.29604	-0.0680839
GAGTGCGAGCAGAAGAAGAAGGG	GAGTCCGAGCAGAAGAAGAAGGG	C5>G	0.842282	137	25	6	0	0.292339	-0.0717844
GAGTCCAAGCAGAAGAAGAAGGG	GAGTCCGAGCAGAAGAAGAAGGG	G7>A	0.856061	170	28	7	0	0.26988	-0.0942432
GAGTACGAGCAGAAGAAGAAGGG	GAGTCCGAGCAGAAGAAGAAGGG	C5>A	0.859012	178	27	6	0	0.259239	-0.104884
GAGTCTGAGCAGAAGAAGAAGGG	GAGTCCGAGCAGAAGAAGAAGGG	C6>T	0.900546	187	33	6	3	0.241732	-0.122392
GAGTCGGAGCAGAAGAAGAAGGG	GAGTCCGAGCAGAAGAAGAAGGG	C6>G	0.855786	307	94	9	3	0.170077	-0.194046
GAGTCCGAGAAGAAGAAGAAGGG	GAGTCCGAGCAGAAGAAGAAGGG	C10>A	0.844092	422	86	11	2	0.145844	-0.218279
GAGTCAGAGCAGAAGAAGAAGGG	GAGTCCGAGCAGAAGAAGAAGGG	C6>A	0.876494	321	82	22	5	0.140108	-0.224015
GAGTCCGAGGAGAAGAAGAAGGG	GAGTCCGAGCAGAAGAAGAAGGG	C10>G	0.841642	279	130	18	3	0.137674	-0.226449

### Sheet: CRISOT-Opti_pcsk9
sgRNA	Target	Mutation	CRISOT-Score	(0.65, 0.7]	(0.7, 0.75]	(0.75, 0.8]	(0.8, 1.0]	CRISOT-Spec	delta_Spec
CGTGCGCAGGAGGACGAGGACGG	CGTGCGCAGGAGGACGAGGACGG	WT	0.927953	126	16	0	0	0.401027	0
CGTGCGCAGGACGACGAGGACGG	CGTGCGCAGGAGGACGAGGACGG	G12>C	0.777453	7	1	0	0	0.887558	0.486531
CGTGCGCAGGAGGACGACGACGG	CGTGCGCAGGAGGACGAGGACGG	G18>C	0.763206	8	1	0	0	0.878155	0.477128
CGTGCGCAGTAGGACGAGGACGG	CGTGCGCAGGAGGACGAGGACGG	G10>T	0.794424	7	1	0	0	0.837381	0.436354
CGTGCGCAGGAGTACGAGGACGG	CGTGCGCAGGAGGACGAGGACGG	G13>T	0.795086	10	0	0	0	0.811804	0.410777
CGTGCGCAGGAGGACGAGTACGG	CGTGCGCAGGAGGACGAGGACGG	G19>T	0.816536	15	5	0	0	0.751748	0.350721
CGTGCGCAGGCGGACGAGGACGG	CGTGCGCAGGAGGACGAGGACGG	A11>C	0.847546	12	3	0	0	0.732315	0.331288
CGTGCGCAGGATGACGAGGACGG	CGTGCGCAGGAGGACGAGGACGG	G12>T	0.789074	23	4	1	0	0.726091	0.325064
CGTGCGCACGAGGACGAGGACGG	CGTGCGCAGGAGGACGAGGACGG	G9>C	0.819509	12	12	1	0	0.702974	0.301947
CGTGCGCAGGAGGACGCGGACGG	CGTGCGCAGGAGGACGAGGACGG	A17>C	0.815286	15	6	1	0	0.700498	0.299471
CGTGCGCAGGAGGACGAGCACGG	CGTGCGCAGGAGGACGAGGACGG	G19>C	0.77617	22	5	0	0	0.688881	0.287854
CGTGCGCAGCAGGACGAGGACGG	CGTGCGCAGGAGGACGAGGACGG	G10>C	0.796305	23	8	0	0	0.685516	0.284489
CGTGCGCAAGAGGACGAGGACGG	CGTGCGCAGGAGGACGAGGACGG	G9>A	0.830388	22	4	0	0	0.681011	0.279984
CGTGCGCAGGTGGACGAGGACGG	CGTGCGCAGGAGGACGAGGACGG	A11>T	0.853822	27	0	0	0	0.677138	0.276111
CGTGCGCAGGAGGACGAAGACGG	CGTGCGCAGGAGGACGAGGACGG	G18>A	0.798799	21	3	1	0	0.671097	0.27007
CGTGCGCAGGAGCACGAGGACGG	CGTGCGCAGGAGGACGAGGACGG	G13>C	0.770178	40	3	0	0	0.665026	0.263999
CGTGCGCATGAGGACGAGGACGG	CGTGCGCAGGAGGACGAGGACGG	G9>T	0.841627	30	4	0	0	0.655077	0.25405
CGTGCGCAGGAGGACGATGACGG	CGTGCGCAGGAGGACGAGGACGG	G18>T	0.782413	27	5	1	0	0.614616	0.213589
CGTGCGCAGAAGGACGAGGACGG	CGTGCGCAGGAGGACGAGGACGG	G10>A	0.818768	29	7	2	0	0.614246	0.213219
CGTGCGCCGGAGGACGAGGACGG	CGTGCGCAGGAGGACGAGGACGG	A8>C	0.849477	30	3	0	0	0.608799	0.207772
CGTGCGCAGGAGGACGAGAACGG	CGTGCGCAGGAGGACGAGGACGG	G19>A	0.815314	13	14	1	0	0.595022	0.193995
CGTGCGCAGGAGAACGAGGACGG	CGTGCGCAGGAGGACGAGGACGG	G13>A	0.816459	36	15	1	0	0.578056	0.177029
CGTGCGCAGGAAGACGAGGACGG	CGTGCGCAGGAGGACGAGGACGG	G12>A	0.791692	34	15	1	0	0.572013	0.170986
CGTGCGCAGGAGGACTAGGACGG	CGTGCGCAGGAGGACGAGGACGG	G16>T	0.825093	48	12	1	0	0.56092	0.159893
CGTGCGCAGGAGGACGTGGACGG	CGTGCGCAGGAGGACGAGGACGG	A17>T	0.833917	43	9	0	0	0.559849	0.158822
CGTGCGCAGGAGGACCAGGACGG	CGTGCGCAGGAGGACGAGGACGG	G16>C	0.765528	40	10	2	0	0.539513	0.138486
CGCGCGCAGGAGGACGAGGACGG	CGTGCGCAGGAGGACGAGGACGG	T3>C	0.875584	105	5	1	0	0.501307	0.10028
CGTGCGTAGGAGGACGAGGACGG	CGTGCGCAGGAGGACGAGGACGG	C7>T	0.856383	61	6	2	0	0.495358	0.0943314
CGTTCGCAGGAGGACGAGGACGG	CGTGCGCAGGAGGACGAGGACGG	G4>T	0.880213	99	11	0	0	0.472074	0.0710467
CGTCCGCAGGAGGACGAGGACGG	CGTGCGCAGGAGGACGAGGACGG	G4>C	0.852281	104	4	4	0	0.458441	0.057414
CGTGCGCTGGAGGACGAGGACGG	CGTGCGCAGGAGGACGAGGACGG	A8>T	0.857515	97	8	2	0	0.457665	0.0566384
CGTGCGCGGGAGGACGAGGACGG	CGTGCGCAGGAGGACGAGGACGG	A8>G	0.887156	95	8	1	0	0.45456	0.053533
CGTGCGCAGGAGGTCGAGGACGG	CGTGCGCAGGAGGACGAGGACGG	A14>T	0.828839	84	10	3	0	0.417513	0.0164858
CGTGCGCAGGAGGACGAGGGCGG	CGTGCGCAGGAGGACGAGGACGG	A20>G	0.86934	62	11	3	0	0.410673	0.00964642
CGTGCACAGGAGGACGAGGACGG	CGTGCGCAGGAGGACGAGGACGG	G6>A	0.857574	125	7	2	0	0.407126	0.00609888
CGTGCGCAGGAGGACAAGGACGG	CGTGCGCAGGAGGACGAGGACGG	G16>A	0.791186	102	12	5	0	0.398408	-0.00261885
CGTGCCCAGGAGGACGAGGACGG	CGTGCGCAGGAGGACGAGGACGG	G6>C	0.835521	108	8	4	0	0.392311	-0.00871575
AGTGCGCAGGAGGACGAGGACGG	CGTGCGCAGGAGGACGAGGACGG	C1>A	0.929621	126	15	0	0	0.38795	-0.0130771
CGTGTGCAGGAGGACGAGGACGG	CGTGCGCAGGAGGACGAGGACGG	C5>T	0.868653	84	14	3	1	0.381857	-0.0191699
CGTGCGAAGGAGGACGAGGACGG	CGTGCGCAGGAGGACGAGGACGG	C7>A	0.841091	90	16	2	0	0.369529	-0.0314978
CGAGCGCAGGAGGACGAGGACGG	CGTGCGCAGGAGGACGAGGACGG	T3>A	0.871856	134	26	1	0	0.368665	-0.0323618
CGTGCGCAGGAGGGCGAGGACGG	CGTGCGCAGGAGGACGAGGACGG	A14>G	0.842526	80	10	2	3	0.364654	-0.0363731
CGTGCGCAGGGGGACGAGGACGG	CGTGCGCAGGAGGACGAGGACGG	A11>G	0.902056	160	13	7	0	0.35222	-0.0488067
CGTGCGCAGGAGGACGGGGACGG	CGTGCGCAGGAGGACGAGGACGG	A17>G	0.862455	116	23	6	1	0.323126	-0.077901
CATGCGCAGGAGGACGAGGACGG	CGTGCGCAGGAGGACGAGGACGG	G2>A	0.870608	72	67	1	0	0.313021	-0.0880062
TGTGCGCAGGAGGACGAGGACGG	CGTGCGCAGGAGGACGAGGACGG	C1>T	0.915515	93	69	0	0	0.310023	-0.0910036
CTTGCGCAGGAGGACGAGGACGG	CGTGCGCAGGAGGACGAGGACGG	G2>T	0.875885	74	63	4	0	0.307533	-0.0934939
CGTGCGCAGGAGGACGAGGTCGG	CGTGCGCAGGAGGACGAGGACGG	A20>T	0.854602	101	5	2	1	0.305586	-0.0954409
CGTGAGCAGGAGGACGAGGACGG	CGTGCGCAGGAGGACGAGGACGG	C5>A	0.839572	171	39	7	0	0.250574	-0.150453
CGTACGCAGGAGGACGAGGACGG	CGTGCGCAGGAGGACGAGGACGG	G4>A	0.866609	95	62	1	0	0.249132	-0.151895
CGTGGGCAGGAGGACGAGGACGG	CGTGCGCAGGAGGACGAGGACGG	C5>G	0.822842	198	39	16	1	0.219769	-0.181258
CCTGCGCAGGAGGACGAGGACGG	CGTGCGCAGGAGGACGAGGACGG	G2>C	0.868952	184	67	2	0	0.217354	-0.183673
GGTGCGCAGGAGGACGAGGACGG	CGTGCGCAGGAGGACGAGGACGG	C1>G	0.928149	199	90	7	0	0.17362	-0.227407
CGGGCGCAGGAGGACGAGGACGG	CGTGCGCAGGAGGACGAGGACGG	T3>G	0.8769	190	40	59	1	0.152384	-0.248643
CGTGCGGAGGAGGACGAGGACGG	CGTGCGCAGGAGGACGAGGACGG	C7>G	0.811681	292	65	21	1	0.148298	-0.252729
CGTGCGCAGGAGGACGAGGCCGG	CGTGCGCAGGAGGACGAGGACGG	A20>C	0.819843	220	24	12	1	0.13207	-0.268957
CGTGCGCAGGAGGAAGAGGACGG	CGTGCGCAGGAGGACGAGGACGG	C15>A	0.7903	432	81	17	2	0.129125	-0.271902
CGTGCTCAGGAGGACGAGGACGG	CGTGCGCAGGAGGACGAGGACGG	G6>T	0.855185	192	53	59	0	0.126182	-0.274845
CGTGCGCAGGAGGATGAGGACGG	CGTGCGCAGGAGGACGAGGACGG	C15>T	0.788299	499	56	6	6	0.112612	-0.288415
CGTGCGCAGGAGGAGGAGGACGG	CGTGCGCAGGAGGACGAGGACGG	C15>G	0.783283	772	174	43	3	0.0726236	-0.328403
CGTGCGCAGGAGGCCGAGGACGG	CGTGCGCAGGAGGACGAGGACGG	A14>C	0.798388	623	81	11	1	0.0693648	-0.331662
